# Characterization of nuclear mitochondrial insertions in the whole genomes of primates

**DOI:** 10.1101/2020.02.24.963504

**Authors:** Gargi Dayama, Weichen Zhou, Javier Prado-Martinez, Tomas Marques-Bonet, Ryan E. Mills

## Abstract

The transfer and integration of whole and partial mitochondrial genomes into the nuclear genomes of eukaryotes is an ongoing process that has facilitated the transfer of genes and contributed to the evolution of various cellular pathways. Many previous studies have explored the impact of these insertions, referred to as NumtS, but have focused primarily on older events that have become fixed and are therefore present in all individual genomes for a given species. We previously developed an approach to identify novel Numt polymorphisms from next generation sequence data and applied it to thousands of human genomes. Here, we extend this analysis to 79 individuals of other great ape species including chimpanzee, bonobo, gorilla, orang-utan and also an old world monkey, macaque. We show that recent Numt insertions are prevalent in each species though at different apparent rates, with chimpanzees exhibiting a significant increase in both polymorphic and fixed Numt sequences as compared to other great apes. We further assessed positional effects in each species in terms of evolutionary time and rate of insertion and identified putative hotspots on chromosome 5 for Numt integration, providing insight into both recent polymorphic and older fixed reference NumtS in great apes in comparison to human events.
