## Additional file 9 for "Characterization of nuclear mitochondrial insertions in the whole genomes of primates"

### Sheet: Chimp
Chr_Chimp4_Numt_from_Gargi	Loci_Chimp4_Numt_from_Gargi	Numts_seg_start_from_Gargi(if_provided)	Numts_seg_end_from_Gargi(if_provided)	Chr_Chimp6_from_PALMER	Start_Chimp6_from_PALMER	End_Chimp6_from_PALMER	PacBio_read_name	PacBio_read_length	Insert_start_in_PacBio_read	Insert_end_in_PacBio_read	Insert_orientation	Numts_seg_start_from_PALMER	Numts_seg_end_from_PALMER
1	94147897	N/A	N/A	chr1	92187708	92187708	SRR5269403.7415_length=66563	66563	24703	24774	-	5784	5843
3	66610663	13115	13168	chr3	65857249	65857251	SRR5269178.68601_length=30966	30966	17518	17570	+	13115	13168
3	66610663	13115	13168	chr3	65857249	65857251	SRR5269180.138447_length=33188	33188	28349	28403	+	13115	13168
3	66610663	13115	13168	chr3	65857249	65857251	SRR5269182.42450_length=29941	29941	23226	23275	+	13116	13168
3	66610663	13115	13168	chr3	65857249	65857251	SRR5269210.146118_length=13571	13571	3693	3755	+	13115	13168
3	66610663	13115	13168	chr3	65857248	65857251	SRR5269211.93331_length=11584	11584	7121	7177	+	13117	13168
3	66610663	13115	13168	chr3	65857241	65857248	SRR5269212.149932_length=36948	36948	12443	12487	+	13115	13160
3	66610663	13115	13168	chr3	65857245	65857249	SRR5269218.116112_length=36782	36782	22988	23042	+	13115	13165
3	66610663	13115	13168	chr3	65857249	65857251	SRR5269239.116574_length=10096	10096	4921	4968	+	13121	13168
3	66610663	13115	13168	chr3	65857249	65857251	SRR5269252.102496_length=1966	1966	317	373	+	13117	13168
3	66610663	13115	13168	chr3	65857249	65857251	SRR5269253.133977_length=14967	14967	4650	4702	+	13118	13168
3	66610663	13115	13168	chr3	65857251	65857251	SRR5269268.22346_length=20960	20960	16253	16302	+	13115	13167
3	66610663	13115	13168	chr3	65857250	65857250	SRR5269281.100849_length=34434	34434	4575	4626	+	13115	13168
3	66610663	13115	13168	chr3	65857249	65857251	SRR5269289.3888_length=17783	17783	3660	3713	+	13115	13168
3	66610663	13115	13168	chr3	65857251	65857251	SRR5269294.159719_length=13694	13694	3090	3146	+	13115	13167
3	66610663	13115	13168	chr3	65857249	65857251	SRR5269303.46357_length=25669	25669	21710	21761	+	13115	13168
3	66610663	13115	13168	chr3	65857249	65857251	SRR5269338.124372_length=13790	13790	2284	2339	+	13115	13168
3	66610663	13115	13168	chr3	65857249	65857249	SRR5269340.72338_length=22809	22809	14979	15030	+	13115	13165
3	66610663	13115	13168	chr3	65857249	65857251	SRR5269362.113152_length=31740	31740	9255	9304	+	13117	13168
3	66610663	13115	13168	chr3	65857249	65857251	SRR5269364.162841_length=14863	14863	9987	10043	+	13115	13168
3	66610663	13115	13168	chr3	65857249	65857251	SRR5269367.18228_length=15278	15278	14221	14279	+	13115	13168
3	66610663	13115	13168	chr3	65857246	65857248	SRR5269368.65367_length=17651	17651	12781	12828	+	13115	13163
3	66610663	13115	13168	chr3	65857242	65857251	SRR5269371.122025_length=36707	36707	23865	23922	+	13115	13168
3	66610663	13115	13168	chr3	65857247	65857247	SRR5269383.26896_length=22681	22681	12389	12434	+	13118	13161
3	66610663	13115	13168	chr3	65857249	65857249	SRR5269396.135139_length=12686	12686	12248	12296	+	13115	13165
3	66610663	13115	13168	chr3	65857249	65857251	SRR5269408.79145_length=53873	53873	44622	44675	+	13115	13168
3	66610663	13115	13168	chr3	65857249	65857249	SRR5269426.147475_length=28828	28828	9758	9806	+	13115	13162
3	66610663	13115	13168	chr3	65857249	65857251	SRR5269431.117887_length=8349	8349	5180	5231	+	13115	13168
3	66610663	13115	13168	chr3	65857251	65857251	SRR5269441.58621_length=29674	29674	5213	5265	+	13115	13168
3	66610663	13115	13168	chr3	65857249	65857251	SRR5269445.142803_length=34602	34602	19452	19508	+	13115	13168
3	66610663	13115	13168	chr3	65857247	65857251	SRR5269446.29649_length=51509	51509	16325	16375	+	13115	13168
3	66610663	13115	13168	chr3	65857249	65857251	SRR5269459.158289_length=44599	44599	1798	1850	+	13117	13168
3	66610663	13115	13168	chr3	65857249	65857251	SRR5269470.37134_length=40803	40803	24243	24298	+	13115	13168
3	149344270	N/A	N/A	chr3	143815039	143815039	SRR5269177.43321_length=25553	25553	24537	24645	-	8670	8777
3	149344270	N/A	N/A	chr3	143815560	143815560	SRR5269299.9214_length=12447	12447	20	80	-	8695	8756
3	149344270	N/A	N/A	chr3	143815254	143815254	SRR5269302.10291_length=43083	43083	23570	23734	+	8670	8825
3	149344270	N/A	N/A	chr3	143816187	143816187	SRR5269334.62098_length=60489	60489	52127	52268	-	8700	8824
3	149344270	N/A	N/A	chr3	143816137	143816137	SRR5269355.98138_length=32444	32444	24057	24171	-	8707	8807
3	149344270	N/A	N/A	chr3	143815421	143815421	SRR5269403.158648_length=72652	72652	55885	56001	-	8670	8799
3	149344270	N/A	N/A	chr3	143815474	143815557	SRR5269409.67866_length=64826	64826	39029	39200	-	8670	8825
3	195441793	N/A	N/A	chr3	189426247	189426250	SRR5269174.84552_length=21736	21736	9258	9403	+	103	242
3	195441793	N/A	N/A	chr3	189426244	189426251	SRR5269176.56697_length=11421	11421	9185	9333	+	101	243
3	195441793	N/A	N/A	chr3	189426244	189426250	SRR5269182.28976_length=25061	25061	18790	18932	+	96	243
3	195441793	N/A	N/A	chr3	189426245	189426251	SRR5269185.116759_length=40300	40300	3042	3191	+	97	243
3	195441793	N/A	N/A	chr3	189426249	189426251	SRR5269187.138218_length=16871	16871	14287	14431	+	101	243
3	195441793	N/A	N/A	chr3	189426244	189426244	SRR5269187.29351_length=10426	10426	4603	4752	+	96	240
3	195441793	N/A	N/A	chr3	189426244	189426251	SRR5269223.89744_length=12960	12960	7373	7520	+	96	243
3	195441793	N/A	N/A	chr3	189426244	189426251	SRR5269228.43744_length=26183	26183	7051	7197	+	96	243
3	195441793	N/A	N/A	chr3	189426249	189426250	SRR5269228.75015_length=25762	25762	23201	23352	+	101	243
3	195441793	N/A	N/A	chr3	189426244	189426244	SRR5269234.144726_length=17690	17690	13143	13292	+	96	236
3	195441793	N/A	N/A	chr3	189426244	189426244	SRR5269251.135175_length=10169	10169	2062	2211	+	96	238
3	195441793	N/A	N/A	chr3	189426244	189426246	SRR5269280.73138_length=40791	40791	899	1030	+	96	228
3	195441793	N/A	N/A	chr3	189426237	189426237	SRR5269290.24429_length=24008	24008	10674	10839	+	101	232
3	195441793	N/A	N/A	chr3	189426249	189426251	SRR5269296.129228_length=20947	20947	4791	4944	+	101	243
3	195441793	N/A	N/A	chr3	189426139	189426139	SRR5269296.98098_length=20314	20314	13322	13455	+	97	207
3	195441793	N/A	N/A	chr3	189426246	189426251	SRR5269300.154704_length=15349	15349	8682	8827	+	97	243
3	195441793	N/A	N/A	chr3	189426247	189426249	SRR5269320.126003_length=10636	10636	7853	7999	+	102	242
3	195441793	N/A	N/A	chr3	189426244	189426250	SRR5269352.138542_length=8604	8604	1914	2069	+	96	243
3	195441793	N/A	N/A	chr3	189426903	189426903	SRR5269359.132054_length=25113	25113	3420	3552	+	101	243
3	195441793	N/A	N/A	chr3	189426244	189426244	SRR5269363.157525_length=24744	24744	13128	13290	+	96	234
3	195441793	N/A	N/A	chr3	189426248	189426251	SRR5269370.118429_length=25098	25098	19842	19984	+	96	243
3	195441793	N/A	N/A	chr3	189426249	189426251	SRR5269378.147688_length=24133	24133	7583	7732	+	101	243
3	195441793	N/A	N/A	chr3	189426246	189426252	SRR5269398.79887_length=24301	24301	4385	4524	+	97	243
3	195441793	N/A	N/A	chr3	189426246	189426247	SRR5269419.100675_length=34035	34035	12724	12868	+	105	240
3	195441793	N/A	N/A	chr3	189426244	189426246	SRR5269437.131170_length=14476	14476	12388	12540	+	96	243
3	195441793	N/A	N/A	chr3	189426244	189426250	SRR5269438.106027_length=34529	34529	16531	16684	+	96	241
3	195441793	N/A	N/A	chr3	189426240	189426251	SRR5269447.124078_length=54930	54930	6192	6340	+	98	243
3	195441793	N/A	N/A	chr3	189426244	189426251	SRR5269448.146830_length=18417	18417	16060	16207	+	96	243
3	195441793	N/A	N/A	chr3	189426249	189426251	SRR5269448.39599_length=23683	23683	3666	3821	+	97	243
3	195441793	N/A	N/A	chr3	189426339	189426339	SRR5269459.147805_length=21503	21503	1	75	+	172	242
3	195441793	N/A	N/A	chr3	189426230	189426251	SRR5269460.138357_length=42128	42128	32698	32847	+	96	243
3	195441793	N/A	N/A	chr3	189426249	189426249	SRR5269462.93605_length=15584	15584	4096	4212	+	102	237
3	195441793	N/A	N/A	chr3	189426051	189426051	SRR5269463.87277_length=8943	8943	3014	3115	+	122	231
3	195441793	N/A	N/A	chr3	189426244	189426248	SRR5269465.75656_length=23638	23638	11202	11349	+	96	241
3	195441793	N/A	N/A	chr3	189426247	189426251	SRR5269467.91422_length=51845	51845	15844	15982	+	96	243
5	114304516	N/A	N/A	chr5	91960982	91960982	SRR5269173.159287_length=30411	30411	7346	7830	+	1654	2128
5	114304516	N/A	N/A	chr5	91960983	91960983	SRR5269177.116384_length=14572	14572	5428	5943	+	1647	2120
5	114304516	N/A	N/A	chr5	91960987	91960987	SRR5269180.102132_length=40422	40422	6451	6851	+	1736	2128
5	114304516	N/A	N/A	chr5	91960987	91960987	SRR5269180.68897_length=11223	11223	1057	1539	+	1647	2128
5	114304516	N/A	N/A	chr5	91960985	91960985	SRR5269184.87162_length=19588	19588	11988	12381	+	1736	2128
5	114304516	N/A	N/A	chr5	91961532	91961532	SRR5269185.139277_length=45200	45200	36632	37125	-	2920	3468
5	114304516	N/A	N/A	chr5	91961713	91961713	SRR5269186.22958_length=14517	14517	10578	10863	+	4568	4799
5	114304516	N/A	N/A	chr5	91960992	91960992	SRR5269188.103829_length=18723	18723	11074	11558	+	1647	2127
5	114304516	N/A	N/A	chr5	91960985	91960985	SRR5269202.80149_length=24869	24869	15066	15463	+	1738	2128
5	114304516	N/A	N/A	chr5	91960993	91960993	SRR5269210.53380_length=18835	18835	2904	3299	+	1744	2126
5	114304516	N/A	N/A	chr5	91961637	91961637	SRR5269216.82214_length=12111	12111	5596	5654	+	2452	2504
5	114304516	N/A	N/A	chr5	91960984	91960984	SRR5269218.137292_length=21059	21059	14030	14522	+	1651	2128
5	114304516	N/A	N/A	chr5	91960984	91960984	SRR5269219.117218_length=21552	21552	4270	4651	+	1737	2127
5	114304516	N/A	N/A	chr5	91960984	91960984	SRR5269220.138517_length=57642	57642	20792	21251	+	1660	2128
5	114304516	N/A	N/A	chr5	91961329	91961329	SRR5269224.41096_length=34834	34834	20174	20579	+	4520	4908
5	114304516	N/A	N/A	chr5	91960984	91960984	SRR5269226.11289_length=22158	22158	2941	3442	+	1647	2124
5	114304516	N/A	N/A	chr5	91960985	91960985	SRR5269226.153428_length=39706	39706	27974	28478	+	1647	2127
5	114304516	N/A	N/A	chr5	91960983	91960983	SRR5269230.43950_length=49162	49162	16232	16716	+	1647	2126
5	114304516	N/A	N/A	chr5	91961210	91961210	SRR5269235.79396_length=35700	35700	1045	1388	-	3007	3296
5	114304516	N/A	N/A	chr5	91960983	91960983	SRR5269240.75817_length=15224	15224	773	1186	+	1731	2122
5	114304516	N/A	N/A	chr5	91960997	91960997	SRR5269240.83649_length=6728	6728	1239	1736	+	1647	2128
5	114304516	N/A	N/A	chr5	91960983	91960983	SRR5269241.117373_length=27644	27644	11462	11860	+	1731	2125
5	114304516	N/A	N/A	chr5	91960983	91960983	SRR5269244.104460_length=31027	31027	16091	16595	+	1647	2129
5	114304516	N/A	N/A	chr5	91960984	91960984	SRR5269244.152975_length=8800	8800	4406	4874	+	1651	2128
5	114304516	N/A	N/A	chr5	91959825	91959825	SRR5269245.128813_length=23813	23813	15276	16071	+	4066	4723
5	114304516	N/A	N/A	chr5	91960984	91960984	SRR5269253.103710_length=51951	51951	8957	9435	-	1657	2128
5	114304516	N/A	N/A	chr5	91960984	91960984	SRR5269253.137511_length=27693	27693	11016	11410	+	1731	2128
5	114304516	N/A	N/A	chr5	91960722	91960722	SRR5269255.102606_length=3042	3042	668	1332	-	2922	3553
5	114304516	N/A	N/A	chr5	91960984	91960984	SRR5269263.60352_length=23671	23671	669	1068	+	1736	2128
5	114304516	N/A	N/A	chr5	91960986	91960986	SRR5269265.70063_length=13256	13256	6753	7139	+	1736	2126
5	114304516	N/A	N/A	chr5	91960983	91960983	SRR5269270.84975_length=13450	13450	378	731	+	1799	2112
5	114304516	N/A	N/A	chr5	91961022	91961022	SRR5269271.5221_length=27576	27576	10899	11427	+	1647	2125
5	114304516	N/A	N/A	chr5	91960884	91960884	SRR5269273.157334_length=16149	16149	5114	5167	+	4267	4321
5	114304516	N/A	N/A	chr5	91976334	91976334	SRR5269275.53157_length=59794	59794	40910	41409	-	1647	2128
5	114304516	N/A	N/A	chr5	91960983	91960983	SRR5269275.76657_length=42908	42908	5266	5664	+	1734	2128
5	114304516	N/A	N/A	chr5	91960984	91960984	SRR5269277.125345_length=19817	19817	6388	6795	+	1731	2126
5	114304516	N/A	N/A	chr5	91960988	91960988	SRR5269277.42762_length=14502	14502	2121	2617	+	1652	2126
5	114304516	N/A	N/A	chr5	91961010	91961010	SRR5269278.117203_length=52704	52704	21107	21361	-	2383	2613
5	114304516	N/A	N/A	chr5	91961325	91961325	SRR5269278.128684_length=37241	37241	1127	2761	-	3257	4908
5	114304516	N/A	N/A	chr5	91977372	91977372	SRR5269278.73024_length=53161	53161	37358	37405	-	4797	4845
5	114304516	N/A	N/A	chr5	91960984	91960984	SRR5269284.149923_length=30758	30758	8235	8776	+	1647	2125
5	114304516	N/A	N/A	chr5	91960984	91960984	SRR5269285.20609_length=26402	26402	7746	8242	+	1647	2128
5	114304516	N/A	N/A	chr5	91960987	91960987	SRR5269287.88696_length=13456	13456	6021	6537	+	1647	2128
5	114304516	N/A	N/A	chr5	91961720	91961720	SRR5269289.52641_length=24260	24260	1233	1286	+	1646	1703
5	114304516	N/A	N/A	chr5	91961500	91961514	SRR5269297.95372_length=16939	16939	10990	13645	+	2354	4907
5	114304516	N/A	N/A	chr5	91960063	91960063	SRR5269301.102322_length=33630	33630	28936	29190	+	4532	4735
5	114304516	N/A	N/A	chr5	91960983	91960983	SRR5269304.58300_length=5769	5769	325	744	+	1739	2128
5	114304516	N/A	N/A	chr5	91960987	91960987	SRR5269305.88187_length=7450	7450	869	1375	+	1647	2133
5	114304516	N/A	N/A	chr5	91960515	91960515	SRR5269309.46662_length=41002	41002	3372	5335	-	2941	4908
5	114304516	N/A	N/A	chr5	91960986	91961014	SRR5269311.91758_length=23639	23639	22186	23639	+	2921	4093
5	114304516	N/A	N/A	chr5	91960987	91960987	SRR5269312.145234_length=16403	16403	2828	3263	+	1647	2128
5	114304516	N/A	N/A	chr5	91961396	91961396	SRR5269323.6898_length=26210	26210	10038	10139	-	4618	4733
5	114304516	N/A	N/A	chr5	91961502	91961502	SRR5269324.158938_length=9426	9426	2640	3394	+	2355	2935
5	114304516	N/A	N/A	chr5	91960983	91960983	SRR5269325.93286_length=9610	9610	579	1058	+	1647	2126
5	114304516	N/A	N/A	chr5	91960987	91960987	SRR5269326.12112_length=19698	19698	9200	9708	+	1647	2128
5	114304516	N/A	N/A	chr5	91961018	91961018	SRR5269326.124043_length=38261	38261	6957	7418	+	1647	2128
5	114304516	N/A	N/A	chr5	91960985	91960985	SRR5269331.156583_length=19853	19853	2904	3400	+	1647	2120
5	114304516	N/A	N/A	chr5	91960984	91960984	SRR5269331.25119_length=33335	33335	92	469	+	1746	2123
5	114304516	N/A	N/A	chr5	91960982	91960982	SRR5269333.129881_length=48882	48882	34196	34587	+	1736	2127
5	114304516	N/A	N/A	chr5	91959912	91959912	SRR5269344.113726_length=22037	22037	18312	18388	-	4841	4907
5	114304516	N/A	N/A	chr5	91960983	91960983	SRR5269347.113793_length=19615	19615	4861	5260	+	1731	2128
5	114304516	N/A	N/A	chr5	91968316	91968316	SRR5269349.152617_length=47796	47796	20575	20978	-	1731	2128
5	114304516	N/A	N/A	chr5	91961697	91962967	SRR5269354.72781_length=35804	35804	1766	4145	+	2398	4909
5	114304516	N/A	N/A	chr5	91960436	91960436	SRR5269359.143369_length=59303	59303	12790	12862	+	3999	4072
5	114304516	N/A	N/A	chr5	91960992	91960992	SRR5269360.162311_length=13289	13289	32	207	+	1948	2125
5	114304516	N/A	N/A	chr5	91960984	91960984	SRR5269360.9526_length=12786	12786	7381	7761	+	1737	2126
5	114304516	N/A	N/A	chr5	91960987	91960987	SRR5269362.621_length=24880	24880	32	259	-	2356	2568
5	114304516	N/A	N/A	chr5	91961051	91961051	SRR5269366.149629_length=22417	22417	19865	20021	+	2006	2128
5	114304516	N/A	N/A	chr5	91961197	91961197	SRR5269366.32384_length=26850	26850	21416	21730	+	2357	2601
5	114304516	N/A	N/A	chr5	91960218	91960218	SRR5269369.103957_length=15247	15247	10942	11041	+	4425	4515
5	114304516	N/A	N/A	chr5	91960993	91960993	SRR5269370.39155_length=27252	27252	16605	16992	+	1730	2128
5	114304516	N/A	N/A	chr5	91960984	91960990	SRR5269371.24028_length=16723	16723	11596	12748	+	2354	3482
5	114304516	N/A	N/A	chr5	91960986	91960986	SRR5269371.49007_length=21992	21992	6295	6813	+	1647	2128
5	114304516	N/A	N/A	chr5	91960993	91960993	SRR5269372.127643_length=11568	11568	7312	7783	+	1656	2128
5	114304516	N/A	N/A	chr5	91961010	91961010	SRR5269378.11441_length=33600	33600	14320	14697	+	1734	2126
5	114304516	N/A	N/A	chr5	91961092	91961092	SRR5269384.143347_length=69957	69957	60598	60706	+	2861	2959
5	114304516	N/A	N/A	chr5	91960987	91960987	SRR5269392.147128_length=77767	77767	46922	47344	-	1731	2114
5	114304516	N/A	N/A	chr5	91960984	91960984	SRR5269400.28204_length=36533	36533	10014	10501	+	1647	2126
5	114304516	N/A	N/A	chr5	91960515	91960515	SRR5269405.95425_length=36748	36748	24668	25445	+	4083	4700
5	114304516	N/A	N/A	chr5	91960984	91960984	SRR5269408.23170_length=24577	24577	3020	3495	+	1647	2127
5	114304516	N/A	N/A	chr5	91960984	91960984	SRR5269409.17622_length=16070	16070	2294	2643	+	1736	2128
5	114304516	N/A	N/A	chr5	91960985	91960985	SRR5269411.2385_length=15609	15609	2580	2960	+	1736	2128
5	114304516	N/A	N/A	chr5	91961009	91961009	SRR5269411.66625_length=33216	33216	19441	19831	+	1737	2117
5	114304516	N/A	N/A	chr5	91960987	91960987	SRR5269414.128609_length=25336	25336	6537	7025	+	1647	2128
5	114304516	N/A	N/A	chr5	91961010	91961010	SRR5269419.46402_length=36266	36266	13333	13717	+	1737	2116
5	114304516	N/A	N/A	chr5	91960984	91960984	SRR5269420.47444_length=7074	7074	260	579	-	2630	2942
5	114304516	N/A	N/A	chr5	91960988	91960988	SRR5269424.94939_length=19672	19672	11756	12179	+	1738	2125
5	114304516	N/A	N/A	chr5	91967905	91967905	SRR5269425.137680_length=29586	29586	19961	20436	-	1647	2128
5	114304516	N/A	N/A	chr5	91961381	91961381	SRR5269429.126260_length=32619	32619	23895	24313	+	1730	2126
5	114304516	N/A	N/A	chr5	91974510	91974510	SRR5269435.41653_length=37728	37728	37310	37699	-	1716	2107
5	114304516	N/A	N/A	chr5	91960983	91960983	SRR5269445.113421_length=11117	11117	1140	1550	+	1738	2123
5	114304516	N/A	N/A	chr5	91960983	91960983	SRR5269446.153045_length=42536	42536	8215	8710	+	1647	2128
5	114304516	N/A	N/A	chr5	91960988	91960988	SRR5269446.54207_length=48855	48855	15795	16290	+	1647	2128
5	114304516	N/A	N/A	chr5	91960984	91960984	SRR5269448.30563_length=29310	29310	9707	10191	+	1647	2121
5	114304516	N/A	N/A	chr5	91960984	91960984	SRR5269452.133967_length=29045	29045	14472	14884	+	1731	2128
5	114304516	N/A	N/A	chr5	91960988	91960988	SRR5269454.57107_length=30068	30068	15348	15906	+	1647	2129
5	114304516	N/A	N/A	chr5	91960383	91960383	SRR5269460.79776_length=62402	62402	44647	45999	+	2978	4251
5	114304516	N/A	N/A	chr5	91960987	91960987	SRR5269468.97455_length=16407	16407	8	136	+	1999	2128
5	114304516	N/A	N/A	chr5	91960984	91960984	SRR5269472.142655_length=37829	37829	4469	4979	+	1647	2126
9	35421946	N/A	N/A	chr9	34943567	34943567	SRR5269380.11862_length=36107	36107	12225	12386	+	15746	15893
9	35421946	N/A	N/A	chr9	34943643	34943643	SRR5269402.73300_length=11128	11128	3072	3254	-	15722	15887
10	132290516	N/A	N/A	chr10	128467301	128467301	SRR5269427.148951_length=13661	13661	1271	1341	-	11044	11107
11	99950311	15243	15435	chr11	97948441	97948441	SRR5269187.44949_length=26790	26790	105	279	-	15257	15435
11	99950311	15243	15435	chr11	97947608	97947608	SRR5269230.10298_length=50690	50690	45738	45925	-	15239	15426
11	99950311	15243	15435	chr11	97948331	97948331	SRR5269296.109705_length=8962	8962	5749	5921	-	15268	15427
11	99950311	15243	15435	chr11	97948339	97948339	SRR5269453.78461_length=10652	10652	10176	10367	-	15235	15435
11	99950311	15243	15435	chr11	97948321	97948321	SRR5269463.148428_length=7210	7210	6362	6536	-	15243	15429
11	99950311	15243	15435	chr11	97948441	97948441	SRR5269472.140205_length=5349	5349	600	798	-	15243	15435
13	87846021	N/A	N/A	chr13	68983444	68983444	SRR5269229.41814_length=19170	19170	17316	17377	+	3549	3604
13	87846021	N/A	N/A	chr13	68983440	68983440	SRR5269233.65928_length=26922	26922	22379	26811	-	12258	16554
13	87846021	N/A	N/A	chr13	68974176	68974176	SRR5269234.127991_length=40962	40962	26212	26341	+	15072	15202
13	87846021	N/A	N/A	chr13	68978616	68978616	SRR5269240.104079_length=24529	24529	21376	21421	+	3248	3292
13	87846021	N/A	N/A	chr13	68983444	68983444	SRR5269241.93109_length=19435	19435	17564	19426	+	2648	4504
13	87846021	N/A	N/A	chr13	68983443	68983443	SRR5269245.137581_length=21935	21935	19883	21800	-	14605	16554
13	87846021	N/A	N/A	chr13	68981059	68981078	SRR5269246.43956_length=17430	17430	12261	17418	+	1	5072
13	87846021	N/A	N/A	chr13	68983443	68983443	SRR5269249.114887_length=19963	19963	16768	19846	-	2302	5249
13	87846021	N/A	N/A	chr13	68983444	68983444	SRR5269255.160420_length=39817	39817	24412	26989	-	2	2776
13	87846021	N/A	N/A	chr13	68981060	68981070	SRR5269257.60080_length=22719	22719	17149	22710	+	2	5133
13	87846021	N/A	N/A	chr13	68983443	68983443	SRR5269264.125016_length=19436	19436	14176	16178	+	2500	4467
13	87846021	N/A	N/A	chr13	68983443	68983443	SRR5269269.29653_length=20453	20453	18049	20259	-	2551	4718
13	87846021	N/A	N/A	chr13	68983444	68983444	SRR5269274.29584_length=17304	17304	15138	15322	+	2546	2699
13	87846021	N/A	N/A	chr13	68983442	68983442	SRR5269280.24307_length=46141	46141	33007	33062	-	11986	12045
13	87846021	N/A	N/A	chr13	68983444	68983444	SRR5269289.88738_length=43376	43376	35908	35946	-	7120	7158
13	87846021	N/A	N/A	chr13	68970365	68970365	SRR5269298.55931_length=37741	37741	16972	17026	-	323	378
13	87846021	N/A	N/A	chr13	68983443	68983443	SRR5269298.64313_length=18220	18220	15358	18007	-	336	3114
13	87846021	N/A	N/A	chr13	68970364	68970364	SRR5269303.41513_length=9235	9235	13	160	+	5152	5286
13	87846021	N/A	N/A	chr13	68970578	68970578	SRR5269307.1548_length=20735	20735	116	531	-	6816	7233
13	87846021	N/A	N/A	chr13	68983443	68983443	SRR5269308.65899_length=29668	29668	25643	29665	-	8378	12296
13	87846021	N/A	N/A	chr13	68970364	68970364	SRR5269310.91653_length=34312	34312	19629	19675	-	4728	4774
13	87846021	N/A	N/A	chr13	68983441	68983441	SRR5269317.49287_length=21129	21129	19565	20844	-	3026	4243
13	87846021	N/A	N/A	chr13	68983443	68983443	SRR5269317.78253_length=52949	52949	51368	52948	-	2579	4069
13	87846021	N/A	N/A	chr13	68970365	68970365	SRR5269318.48772_length=33906	33906	16498	17103	+	1214	1671
13	87846021	N/A	N/A	chr13	68974050	68974050	SRR5269318.95997_length=54590	54590	26806	26922	-	4746	4858
13	87846021	N/A	N/A	chr13	68975944	68975944	SRR5269319.46621_length=15046	15046	10293	10345	+	13047	13095
13	87846021	N/A	N/A	chr13	68983443	68983443	SRR5269321.138982_length=28336	28336	26002	28101	-	1249	3211
13	87846021	N/A	N/A	chr13	68983443	68983443	SRR5269323.153318_length=54828	54828	36404	37052	-	15822	16341
13	87846021	N/A	N/A	chr13	68983444	68983444	SRR5269327.132478_length=43970	43970	30595	36666	-	1	5998
13	87846021	N/A	N/A	chr13	68983443	68983443	SRR5269329.73935_length=20521	20521	17808	19575	-	4189	5853
13	87846021	N/A	N/A	chr13	68983444	68983444	SRR5269333.139543_length=22778	22778	21407	21478	+	6317	6378
13	87846021	N/A	N/A	chr13	68983443	68983443	SRR5269336.59105_length=24555	24555	21406	24363	-	2462	5309
13	87846021	N/A	N/A	chr13	68983443	68983443	SRR5269337.114611_length=26627	26627	24972	25008	+	4843	4880
13	87846021	N/A	N/A	chr13	68983441	68983441	SRR5269337.27730_length=29290	29290	16183	19953	-	1	3693
13	87846021	N/A	N/A	chr13	68970365	68970365	SRR5269340.143661_length=17919	17919	653	1196	-	4540	5064
13	87846021	N/A	N/A	chr13	68983444	68983444	SRR5269345.64665_length=39628	39628	35046	35078	-	7432	7463
13	87846021	N/A	N/A	chr13	68983440	68983440	SRR5269358.113910_length=54305	54305	52954	53483	+	6785	7232
13	87846021	N/A	N/A	chr13	68983442	68983442	SRR5269360.135216_length=16788	16788	13620	15973	+	7330	9510
13	87846021	N/A	N/A	chr13	68983204	68983221	SRR5269362.7639_length=20914	20914	17410	20069	+	2144	4721
13	87846021	N/A	N/A	chr13	68983444	68983444	SRR5269374.30550_length=24514	24514	24280	24328	+	2677	2720
13	87846021	N/A	N/A	chr13	68983444	68983444	SRR5269379.26275_length=46454	46454	29702	32710	-	1	2998
13	87846021	N/A	N/A	chr13	68983443	68983443	SRR5269381.150295_length=32712	32712	26333	28979	-	4	2472
13	87846021	N/A	N/A	chr13	68983444	68983444	SRR5269382.27438_length=46250	46250	33082	33111	-	9622	9651
13	87846021	N/A	N/A	chr13	68983444	68983444	SRR5269383.151826_length=42318	42318	25419	30116	-	2	4733
13	87846021	N/A	N/A	chr13	68981059	68981066	SRR5269399.41493_length=17788	17788	12501	17776	+	1	5306
13	87846021	N/A	N/A	chr13	68983444	68983444	SRR5269400.153345_length=50715	50715	29799	29872	+	8019	8093
13	87846021	N/A	N/A	chr13	68983443	68983443	SRR5269403.64143_length=44017	44017	42363	43730	-	5937	7251
13	87846021	N/A	N/A	chr13	68983442	68983442	SRR5269409.25132_length=59192	59192	50966	52736	+	1604	3113
13	87846021	N/A	N/A	chr13	68983442	68983442	SRR5269417.36361_length=36212	36212	35726	35837	-	3322	3420
13	87846021	N/A	N/A	chr13	68970364	68970364	SRR5269418.119916_length=34731	34731	19900	19931	-	10231	10262
13	87846021	N/A	N/A	chr13	68982409	68982409	SRR5269421.71810_length=27448	27448	21277	21385	+	2206	2307
13	87846021	N/A	N/A	chr13	68973445	68973445	SRR5269422.87737_length=46891	46891	45405	46240	+	9020	9764
13	87846021	N/A	N/A	chr13	68970364	68970364	SRR5269438.23796_length=17664	17664	7995	8536	+	3424	3840
13	87846021	N/A	N/A	chr13	68983442	68983442	SRR5269468.89548_length=33021	33021	16034	17909	+	3602	5316
15	55495246	N/A	N/A	chr15	36613827	36613827	SRR5269230.115348_length=44702	44702	18811	19287	-	14937	15447
15	55495246	N/A	N/A	chr15	36613887	36613887	SRR5269370.8252_length=21063	21063	4006	4427	+	14213	14588
15	55495246	N/A	N/A	chr15	36613379	36613379	SRR5269376.288_length=11625	11625	8772	9160	-	12630	13042
15	55495246	N/A	N/A	chr15	36613926	36613926	SRR5269377.38394_length=48550	48550	24766	25077	-	9144	9424
15	55495246	N/A	N/A	chr15	36613154	36613154	SRR5269380.148004_length=20656	20656	877	1555	+	12510	13177
15	79798026	N/A	N/A	chr15	60585972	60585972	SRR5269208.125530_length=41812	41812	38021	38157	+	10958	11105
15	79798026	N/A	N/A	chr15	60583644	60583644	SRR5269251.155645_length=14038	14038	11136	11326	-	10981	11142
15	79798026	N/A	N/A	chr15	60583862	60583863	SRR5269266.59386_length=22588	22588	12296	12488	-	10953	11139
15	79798026	N/A	N/A	chr15	60583776	60583776	SRR5269284.68130_length=18287	18287	17395	17594	-	10951	11143
15	79798026	N/A	N/A	chr15	60583904	60583904	SRR5269289.57569_length=26058	26058	421	607	-	10950	11143
15	79798026	N/A	N/A	chr15	60583904	60583904	SRR5269361.34474_length=56212	56212	9018	9173	-	10958	11122
15	79798026	N/A	N/A	chr15	60583781	60583781	SRR5269394.37099_length=37757	37757	20487	20550	-	10954	11010
15	79798026	N/A	N/A	chr15	60583903	60583903	SRR5269420.32761_length=40373	40373	26541	26748	-	10950	11143
15	79798026	N/A	N/A	chr15	60583646	60583646	SRR5269437.115163_length=14129	14129	10913	11025	-	10950	11055
16	46764625	N/A	N/A	chr16	32862111	32862119	SRR5269245.18284_length=22053	22053	15703	15745	+	11935	11976
16	46764625	N/A	N/A	chr16	32862112	32862120	SRR5269247.149407_length=19845	19845	5354	5390	+	11940	11977
16	46764625	N/A	N/A	chr16	32862111	32862119	SRR5269294.15409_length=22277	22277	19835	19874	+	11938	11976
16	46764625	N/A	N/A	chr16	32862116	32862119	SRR5269338.121951_length=7672	7672	5379	5412	+	11943	11976
16	46764625	N/A	N/A	chr16	32862112	32862119	SRR5269368.13741_length=25638	25638	9334	9371	+	11940	11976
16	46764625	N/A	N/A	chr16	32862116	32862119	SRR5269377.35196_length=8907	8907	7045	7078	+	11943	11976
18	12404021	N/A	N/A	chr18	10705638	10705638	SRR5269228.12975_length=8380	8380	4882	6514	-	13545	15292
18	12404021	N/A	N/A	chr18	10705704	10705704	SRR5269230.13111_length=30812	30812	15488	15555	-	13800	13868
18	12404021	N/A	N/A	chr18	10707810	10707810	SRR5269272.11991_length=38011	38011	36668	37346	+	13763	14549
18	12404021	N/A	N/A	chr18	10707163	10707163	SRR5269374.48619_length=5965	5965	4147	4306	-	12537	12659
18	12404021	N/A	N/A	chr18	10706630	10706630	SRR5269423.153753_length=30117	30117	592	938	-	14946	15271
18	12404021	N/A	N/A	chr18	10706456	10706456	SRR5269428.136215_length=14793	14793	11403	11502	-	14623	14715
18	12404021	N/A	N/A	chr4	183425712	183425712	SRR5269466.124528_length=45358	45358	31317	31382	+	14548	14622
19	52899997	N/A	N/A	chr19	45871634	45871634	SRR5269473.143334_length=45389	45389	19919	19958	+	7023	7062
19	56242069	N/A	N/A	chr19	49287628	49287628	SRR5269354.108360_length=40346	40346	11977	12068	+	7920	7998
19	56242069	N/A	N/A	chr19	49288255	49288255	SRR5269359.151898_length=60731	60731	58437	58762	+	6638	6916
19	61462911	N/A	N/A	chr19	54504735	54504735	SRR5269427.61465_length=54666	54666	4422	6823	-	9268	11435
2B	120791739	N/A	N/A	chr2B	6647365	6647365	SRR5269223.36797_length=25006	25006	11503	11593	+	10117	10210
2B	120791739	N/A	N/A	chr2B	6646209	6646209	SRR5269243.75874_length=29686	29686	192	231	-	11657	11695
2B	120791739	N/A	N/A	chr2B	6645933	6645933	SRR5269299.24202_length=23468	23468	22920	23055	-	11119	11254
2B	120791739	N/A	N/A	chr2B	6646183	6646183	SRR5269313.89306_length=32365	32365	11953	12556	-	11554	12176
2B	120791739	N/A	N/A	chr2B	6646582	6646582	SRR5269326.83476_length=14698	14698	4088	4306	+	10066	10254
2B	120791739	N/A	N/A	chr2B	6646632	6646632	SRR5269359.29276_length=44219	44219	28242	29667	-	7777	9183
2B	120791739	N/A	N/A	chr2B	6645958	6645958	SRR5269390.45406_length=27968	27968	21119	21198	+	9027	9106
2B	120791739	N/A	N/A	chr2B	6646730	6646730	SRR5269436.117037_length=45454	45454	20718	20919	+	10065	10255
2B	239320363	N/A	N/A	chr2B	120676351	120676351	SRR5269365.158153_length=18872	18872	16374	16450	-	1569	1635
X	127326188	N/A	N/A	chrX	121910451	121910451	SRR5269307.85081_length=12995	12995	9322	9430	+	14487	14580
X	127326188	N/A	N/A	chrX	121909953	121909953	SRR5269417.12659_length=71012	71012	18832	18928	+	31	125

### Sheet: Gorrila
Chr_Gorilla4_Numt_from_Gargi	Loci_Gorilla4_Numt_from_Gargi	Numts_seg_start_from_Gargi(if_provided)	Numts_seg_end_from_Gargi(if_provided)	Chr_Gorilla4_from_PALMER	Start_Gorilla4_from_PALMER	End_Gorilla4_from_PALMER	PacBio_read_name	PacBio_read_length	Insert_start_in_PacBio_read	Insert_end_in_PacBio_read	Insert_orientation	Numts_seg_start_from_PALMER	Numts_seg_end_from_PALMER
5	107074324	15530	15993	chr5	107073781	107073783	ERR1294181.99496_length=45878	45878	27191	27537	-	15623	15961
5	107074324	15530	15993	chr5	107073781	107073785	ERR1294185.22421_length=54003	54003	8572	8973	-	15583	15961
5	107074324	15530	15993	chr5	107073781	107073785	ERR1294234.54083_length=23779	23779	5772	6162	-	15583	15961
5	107074324	15530	15993	chr5	107073781	107073807	ERR1294191.47562_length=51666	51666	20340	20808	-	15525	15961
5	107074324	15530	15993	chr5	107073781	107073807	ERR1294194.43049_length=28277	28277	3875	4332	-	15525	15961
5	107074324	15530	15993	chr5	107073782	107073786	ERR1294217.54375_length=52477	52477	24093	24513	-	15558	15958
5	107074324	15530	15993	chr5	107073786	107073787	ERR1294174.31990_length=44454	44454	19229	19585	-	15614	15956
5	107074324	15530	15993	chr5	107073786	107073807	ERR1294145.12761_length=41226	41226	8038	8462	-	15525	15954
5	107074324	15530	15993	chr5	107073787	107073788	ERR1294105.130876_length=38618	38618	31084	31435	-	15615	15956
5	107074324	15530	15993	chr5	107073787	107073788	ERR1294064.104718_length=25528	25528	9424	9808	-	15589	15955
5	107074324	15530	15993	chr5	107073787	107073789	ERR1294041.132611_length=16719	16719	1685	2058	-	15616	15956
5	107074324	15530	15993	chr5	107073787	107073791	ERR1294176.4057_length=56575	56575	32177	32520	-	15614	15956
5	107074324	15530	15993	chr5	107073787	107073792	ERR1294082.25038_length=20445	20445	9086	9451	-	15621	15958
5	107074324	15530	15993	chr5	107073805	107073805	ERR1294064.46449_length=62080	62080	50158	50477	-	15645	15899
5	107074324	15530	15993	chr5	107073806	107073806	ERR1294227.130626_length=32359	32359	377	631	-	15615	15858
5	107074324	15530	15993	chr5	107073808	107073808	ERR1294190.161052_length=45723	45723	4128	4512	+	15579	15961
5	107074324	15530	15993	chr5	107073808	107073808	ERR1294190.161052_length=45723	45723	22999	23317	-	15616	15935
5	107074324	15530	15993	chr5	107073812	107073812	ERR1294175.3666_length=25972	25972	200	456	-	15582	15841
5	107074324	15530	15993	chr5	107073815	107073815	ERR1294206.160491_length=18225	18225	6142	6487	-	15614	15956
5	107074324	15530	15993	chr5	107073815	107073815	ERR1294089.61218_length=31533	31533	2296	2647	-	15582	15945

### Sheet: Orangutan
Additional file 9: PacBio validation
Chr_Orangutan2_Numt_from_Gargi	Loci_Orangutan2_Numt_from_Gargi	Numts_seg_start_from_Gargi(if_provided)	Numts_seg_end_from_Gargi(if_provided)	Chr_Orangutan3_from_PALMER	Start_Orangutan3_from_PALMER	End_Orangutan3_from_PALMER	PacBio_read_name	PacBio_read_length	Insert_start_in_PacBio_read	Insert_end_in_PacBio_read	Insert_orientation	Numts_seg_start_from_PALMER	Numts_seg_end_from_PALMER
8	117537164	10187	10478	chr8	108883644	108883644	SRR5235002.131296_length=27442	27442	789	1079	-	10190	10478
8	117537164	10187	10478	chr8	108888750	108888750	SRR5234984.127053_length=34811	34811	22446	22723	+	10193	10477
8	117537164	10187	10478	chr8	108883639	108883639	SRR5235159.36557_length=17503	17503	928	1226	-	10187	10478
8	117537164	10187	10478	chr8	108883639	108883639	SRR5234962.149878_length=33480	33480	24595	24871	-	10187	10475
8	117537164	10187	10478	chr8	108883639	108883639	SRR5235105.94284_length=17529	17529	13716	14024	-	10187	10478
8	117537164	10187	10478	chr8	108883639	108883639	SRR5235027.34065_length=12240	12240	6917	7213	-	10188	10478
8	117537164	10187	10478	chr8	108883640	108883640	SRR5235054.157937_length=18096	18096	7997	8306	-	10187	10478
8	117537164	10187	10478	chr8	108883640	108883640	SRR5235154.3974_length=31484	31484	25453	25740	-	10188	10477
8	117537164	10187	10478	chr8	108883643	108883644	SRR5235144.77997_length=25772	25772	10673	10979	-	10187	10478
8	117537164	10187	10478	chr8	108883639	108883639	SRR5234912.112796_length=28758	28758	19699	19992	-	10190	10478
8	117537164	10187	10478	chr8	108883639	108883639	SRR5234976.101292_length=15733	15733	11410	11710	-	10193	10478
8	117537164	10187	10478	chr8	108883630	108883630	SRR5235043.39779_length=15218	15218	11350	11661	-	10187	10479
8	117537164	10187	10478	chr8	108883639	108883639	SRR5234943.40837_length=30505	30505	23746	24043	-	10187	10472
8	117537164	10187	10478	chr8	108883637	108883637	SRR5234870.71085_length=10100	10100	2566	2871	-	10198	10485
8	117537164	10187	10478	chr8	108883638	108883638	SRR5234891.4637_length=11257	11257	3416	3690	-	10187	10478
8	117537164	10187	10478	chr8	108883638	108883638	SRR5234874.41647_length=15496	15496	8775	9068	-	10187	10478
8	117537164	10187	10478	chr8	108883645	108883645	SRR5234914.159085_length=15897	15897	228	495	-	10197	10479
8	117537164	10187	10478	chr8	108883644	108883644	SRR5235109.160684_length=32579	32579	19619	19893	-	10187	10475
8	117537164	10187	10478	chr8	108883640	108883640	SRR5235153.98870_length=43703	43703	34208	34475	-	10193	10464
8	117537164	10187	10478	chr8	108883639	108883639	SRR5235074.50213_length=22661	22661	18019	18293	-	10187	10478
8	117537164	10187	10478	chr8	108883633	108883635	SRR5235094.130258_length=39487	39487	28420	28700	-	10196	10490
8	117537164	10187	10478	chr8	108883637	108883637	SRR5234906.65360_length=23886	23886	22555	22857	-	10190	10476
8	117537164	10187	10478	chr8	108883639	108883639	SRR5235042.53734_length=21218	21218	15553	15820	-	10187	10477
8	117537164	10187	10478	chr8	108883639	108883639	SRR5235116.130876_length=23589	23589	17908	18203	-	10188	10479
8	117537164	10187	10478	chr8	108883639	108883639	SRR5235022.125123_length=14655	14655	10781	11037	-	10195	10430
8	117537164	10187	10478	chr8	108883639	108883639	SRR5234895.98674_length=37322	37322	28503	28819	-	10190	10478
8	117537164	10187	10478	chr8	108883639	108883639	SRR5235140.117943_length=43981	43981	13306	13598	-	10187	10478
8	117537164	10187	10478	chr8	108883612	108883612	SRR5235092.111881_length=30613	30613	30026	30274	-	10191	10478
8	117537164	10187	10478	chr8	108883640	108883640	SRR5234972.149825_length=35410	35410	20790	21126	-	10194	10479
8	117537164	10187	10478	chr8	108883645	108883645	SRR5235008.66850_length=8784	8784	7623	7898	-	10240	10478
8	117537164	10187	10478	chr8	108883652	108883652	SRR5234996.97740_length=5959	5959	437	672	-	10201	10425
8	117537164	10187	10478	chr8	108883636	108883636	SRR5234942.107512_length=37462	37462	32709	33000	-	10187	10467
X	46242629	N/A	N/A	chrX	42323795	42323795	SRR5235058.112210_length=21631	21631	12332	12390	+	9722	9777
X	46242629	N/A	N/A	chrX	42323795	42323795	SRR5235066.162800_length=12612	12612	5141	5195	+	9724	9777
X	46242629	N/A	N/A	chrX	42323795	42323795	SRR5235057.122718_length=34631	34631	29496	29557	+	9724	9786
X	46242629	N/A	N/A	chrX	42323798	42323798	SRR5234971.13011_length=19011	19011	11299	11351	+	9724	9775
X	46242629	N/A	N/A	chrX	42323795	42323795	SRR5235143.89789_length=49843	49843	3941	4004	+	9724	9786
X	46242629	N/A	N/A	chrX	42323795	42323795	SRR5234972.1053_length=15003	15003	562	1287	-	11234	11947
X	46242629	N/A	N/A	chrX	42323795	42323795	SRR5235058.112210_length=21631	21631	12332	12390	+	9722	9777
X	46242629	N/A	N/A	chrX	42323795	42323795	SRR5235058.112210_length=21631	21631	12332	12390	+	9722	9777
X	46242629	N/A	N/A	chrX	42323792	42323792	SRR5235118.148417_length=33584	33584	30034	30766	-	11234	11948
X	46242629	N/A	N/A	chrX	42323795	42323795	SRR5234914.11884_length=25874	25874	1711	2447	-	11239	11944
X	46242629	N/A	N/A	chrX	42323795	42323795	SRR5235066.162800_length=12612	12612	5141	5195	+	9724	9777
X	46242629	N/A	N/A	chrX	42323795	42323795	SRR5235066.162800_length=12612	12612	5141	5195	+	9724	9777
X	46242629	N/A	N/A	chrX	42323795	42323795	SRR5235057.122718_length=34631	34631	29496	29557	+	9724	9786
X	46242629	N/A	N/A	chrX	42323795	42323795	SRR5235057.122718_length=34631	34631	29496	29557	+	9724	9786
X	46242629	N/A	N/A	chrX	42323798	42323798	SRR5234971.13011_length=19011	19011	11299	11351	+	9724	9775
X	46242629	N/A	N/A	chrX	42323798	42323798	SRR5234971.13011_length=19011	19011	11299	11351	+	9724	9775
X	46242629	N/A	N/A	chrX	42331528	42331528	SRR5234953.156472_length=56672	56672	47474	47541	-	9724	9786
X	46242629	N/A	N/A	chrX	42323788	42323788	SRR5235112.25131_length=28306	28306	25781	26538	-	11234	11948
X	46242629	N/A	N/A	chrX	42323792	42323792	SRR5234935.61467_length=17580	17580	9604	10300	-	11237	11948
X	46242629	N/A	N/A	chrX	42323792	42323792	SRR5234934.109870_length=26089	26089	21288	22022	-	11234	11947
X	46242629	N/A	N/A	chrX	42323794	42323794	SRR5234864.61532_length=17894	17894	3846	4611	-	11234	11947
X	46242629	N/A	N/A	chrX	42323796	42323796	SRR5234986.144952_length=13489	13489	1387	2065	-	11239	11921
X	46242629	N/A	N/A	chrX	42323780	42323780	SRR5234965.57504_length=14662	14662	12268	13010	-	11237	11944
X	46242629	N/A	N/A	chrX	42323796	42323796	SRR5235087.73952_length=18891	18891	488	1214	-	11234	11944
X	46242629	N/A	N/A	chrX	42323790	42323790	SRR5234900.153887_length=8235	8235	6975	7738	-	11234	11947
X	46242629	N/A	N/A	chrX	42323795	42323795	SRR5234989.107473_length=31263	31263	21878	22545	-	11234	11929
X	46242629	N/A	N/A	chrX	42323792	42323792	SRR5235034.109072_length=23619	23619	4350	5026	-	11240	11948
X	46242629	N/A	N/A	chrX	42323794	42323794	SRR5235137.29887_length=46932	46932	40742	41439	-	11234	11930
X	46242629	N/A	N/A	chrX	42323792	42323792	SRR5235069.38448_length=13066	13066	3019	3729	-	11240	11948
X	46242629	N/A	N/A	chrX	42323795	42323795	SRR5235143.89789_length=49843	49843	3941	4004	+	9724	9786
X	46242629	N/A	N/A	chrX	42323795	42323795	SRR5235143.89789_length=49843	49843	3941	4004	+	9724	9786
X	46242629	N/A	N/A	chrX	42323795	42323795	SRR5234972.144738_length=13661	13661	10690	11343	-	11331	11936
X	46242629	N/A	N/A	chrX	42323795	42323795	SRR5235016.73113_length=23216	23216	5199	5251	+	9722	9773
X	46242629	N/A	N/A	chrX	42323795	42323795	SRR5235016.73113_length=23216	23216	5199	5251	+	9722	9773
X	46242629	N/A	N/A	chrX	42323789	42323789	SRR5234911.141169_length=14958	14958	14202	14754	-	11354	11948
X	46242629	N/A	N/A	chrX	42323792	42323792	SRR5234944.73216_length=11333	11333	5936	6586	-	11324	11948
X	46242629	N/A	N/A	chrX	42323795	42323795	SRR5235011.77618_length=27034	27034	3238	3944	-	11277	11878
X	46242629	N/A	N/A	chrX	42323792	42323792	SRR5235025.123353_length=4896	4896	1968	2431	-	11511	11948
X	46242629	N/A	N/A	chrX	42323796	42323796	SRR5235040.67937_length=32795	32795	5585	5749	-	11803	11944
X	46242629	N/A	N/A	chrX	42323795	42323795	SRR5234908.146446_length=18286	18286	4567	4644	-	11234	11310
X	46242629	N/A	N/A	chrX	42323795	42323795	SRR5235078.6290_length=27086	27086	15402	15514	-	11664	11770
3	77133625	N/A	N/A	chr3	72910907	72910907	SRR5234955.46186_length=26308	26308	4464	4557	-	2482	2571
3	77133625	N/A	N/A	chr3	72910907	72910907	SRR5234955.46186_length=26308	26308	4464	4557	-	2482	2571
3	77133625	N/A	N/A	chr3	72911063	72911063	SRR5234888.148407_length=14762	14762	12934	13047	+	2481	2578
2a	5941110	10365	10441	chr2A	3874534	3874546	SRR5235090.147352_length=28863	28863	13394	13477	-	10362	10441
2a	5941110	10365	10441	chr2A	3874534	3874546	SRR5235157.159573_length=14702	14702	9780	9858	-	10362	10439
2a	5941110	10365	10441	chr2A	3874531	3874546	SRR5235058.137466_length=10591	10591	3599	3682	-	10362	10446
2a	5941110	10365	10441	chr2A	3874532	3874535	SRR5235114.116336_length=10058	10058	6141	6226	-	10365	10446
2a	5941110	10365	10441	chr2A	3874532	3874546	SRR5234965.3463_length=28376	28376	20260	20341	-	10362	10445
2a	5941110	10365	10441	chr2A	3874532	3874546	SRR5234957.94665_length=28205	28205	25173	25256	-	10362	10445
2a	5941110	10365	10441	chr2A	3874537	3874546	SRR5235075.44836_length=11919	11919	815	897	-	10362	10437
2a	5941110	10365	10441	chr2A	3874534	3874547	SRR5234981.80314_length=15933	15933	4121	4196	-	10362	10441
2a	5941110	10365	10441	chr2A	3874534	3874546	SRR5234899.159026_length=11421	11421	5067	5150	-	10362	10441
2a	5941110	10365	10441	chr2A	3874534	3874543	SRR5235003.163285_length=33802	33802	33081	33156	-	10365	10438
2a	5941110	10365	10441	chr2A	3874534	3874546	SRR5235153.19314_length=43488	43488	39462	39542	-	10362	10441
2a	5941110	10365	10441	chr2A	3879529	3879529	SRR5234879.35641_length=29869	29869	28058	28129	+	10365	10436
2a	5941110	10365	10441	chr2A	3874532	3874532	SRR5234969.78252_length=10708	10708	5514	5588	-	10373	10445
2a	5941110	10365	10441	chr2A	3874533	3874533	SRR5234966.124399_length=25854	25854	25311	25393	-	10365	10439
2a	5941110	10365	10441	chr2A	3874534	3874541	SRR5235105.49307_length=25049	25049	7529	7603	-	10365	10441
2a	5941110	10365	10441	chr2A	3874532	3874546	SRR5235085.44662_length=7456	7456	2852	2937	-	10362	10446
2a	5941110	10365	10441	chr2A	3874534	3874545	SRR5234979.101098_length=29826	29826	6096	6171	-	10361	10440
2a	5941110	10365	10441	chr2A	3874534	3874536	SRR5235135.112532_length=23322	23322	7682	7749	-	10369	10439
2a	5941110	10365	10441	chr2A	3874532	3874540	SRR5235093.153868_length=44223	44223	16264	16348	-	10366	10442
2a	5941110	10365	10441	chr2A	3874532	3874546	SRR5235018.66880_length=18749	18749	3542	3630	-	10362	10445
2a	5941110	10365	10441	chr2A	3874533	3874546	SRR5235045.158703_length=28828	28828	10660	10742	-	10362	10441
2a	5941110	10365	10441	chr2A	3874533	3874546	SRR5234888.136219_length=23016	23016	17791	17880	-	10362	10448
2a	5941110	10365	10441	chr2A	3874534	3874540	SRR5235078.45038_length=23033	23033	19702	19775	-	10369	10441
2a	5941110	10365	10441	chr2A	3874532	3874546	SRR5235135.1028_length=5074	5074	1412	1508	-	10362	10445
2a	5941110	10365	10441	chr2A	3874534	3874546	SRR5235003.118938_length=14238	14238	3769	3840	-	10362	10438
2a	5941110	10365	10441	chr2A	3874534	3874538	SRR5235017.63389_length=11664	11664	7041	7095	-	10383	10438
2a	5941110	10365	10441	chr2A	3874537	3874546	SRR5235061.79397_length=13291	13291	12252	12334	-	10362	10438
2a	5941110	10365	10441	chr2A	3874534	3874544	SRR5234939.139989_length=16645	16645	2337	2401	-	10365	10428
2a	5941110	10365	10441	chr2A	3873599	3873599	SRR5234875.76214_length=30148	30148	18190	18270	-	10365	10438
2a	5941110	10365	10441	chr2A	3874533	3874546	SRR5234864.156806_length=23328	23328	3750	3822	-	10362	10437
2a	5941110	10365	10441	chr2A	3874534	3874543	SRR5234904.114306_length=33663	33663	13336	13410	-	10365	10437
2a	5941110	10365	10441	chr2A	3874534	3874546	SRR5234927.11841_length=10065	10065	4096	4169	-	10362	10437
